# A conserved graft formation process in *Picea abies* and *Arabidopsis thaliana* identifies the PAT gene family as central regulators of wound healing

**DOI:** 10.1101/2023.07.30.551201

**Authors:** Ming Feng, Ai Zhang, Van Nguyen, Anchal Bisht, Curt Almqvist, Lieven De Veylder, Annelie Carlsbecker, Charles W. Melnyk

## Abstract

The widespread use of plant grafting has enabled eudicots and gymnosperms to join with closely related species and grow as one. Gymnosperms have dominated forests for over 200 million years and despite their economic and ecological relevance, we know little about how they graft. Here, we developed a micrografting method in conifers using young tissues that allowed efficient grafting between closely related species and distantly related genera. Conifer graft junctions rapidly connected vasculature and differentially expressed thousands of genes including auxin and cell wall-related genes. By comparing these genes to those induced during *Arabidopsis thaliana* graft formation, we found a common activation of cambium, cell division, phloem and xylem-related genes. A gene regulatory network analysis in *Picea abies* (Norway spruce) predicted that *PHYTOCHROME A SIGNAL TRANSDUCTION 1* (*PAT1*) acted as a core regulator of graft healing. This gene was strongly upregulation during both *P. abies* and *Arabidopsis* grafting, and *Arabidopsis* mutants lacking *PAT*-genes failed to attach tissues or successfully graft. Complementing *Arabidopsis* PAT mutants with the *P. abies PAT1* homolog rescued tissue attachment and enhance callus formation. Together, our data demonstrate an ability for young tissues to facilitate grafting with distantly related species and identifies the PAT gene family as conserved regulators of graft healing and tissue regeneration.
