## Supplemental Table 1 for "A conserved graft formation process in *Picea abies* and *Arabidopsis thaliana* identifies the PAT gene family as central regulators of wound healing"

### Sheet: 2 months after grafting
Supplementary Table 1. Survival rate of plants two months after grafting
Treatment	Shoot genotype	Root genotype	experiment (plate number)	performed (no.)	number of grafts with union	ratio (%)	total number of performed plants	total number of survived plants	total ratio (%)
Intact	Picea abies	intact		23			23	23	100
	Pinus sylvestris	intact		22			22	22	100
	Pinus sylvestris	intact		23			23	23	100
	Larix x marschlinsii	intact		23			23	23	100
	Larix sibirica	intact		23			23	17	73.913
Homo-grafts	Picea abies	Picea abies	1	14	13	92.8571	48	45	93.75
			2	12	11	91.6667
			3	12	12	100
			4	10	9	90
	Pinus sylvestris	Pinus sylvestris	1	12	12	100	73	73	100
			2	10	8	80
			3	10	10	100
			4	10	9	90
			5	15	15	100
			6	16	16	100
	Pinus contorta	Pinus contorta	1	10	10	100	40	40	100
			2	10	10	100
			3	10	10	100
			4	10	10	100
	Larix x marschlinsii	Larix x marschlinsii	1	8	8	100	8	8	100
	Larix sibirica	Larix sibirica	1	9	9	100	9	9	100
Hetero-grafts	Picea abies	Pinus sylvestris	1	11	10	90.9091	56	53	94.6429
			2	9	7	77.7778
			3	10	10	100
			4	9	9	100
			5	17	17	100
	Pinus sylvestris	Picea abies	1	12	12	100	56	53	94.6429
			2	10	10	100
			3	10	10	100
			4	11	10	90.9091
			5	13	11	84.6154
	Pinus sylvestris	Pinus contorta	1	10	10	100	40	40	100
			2	10	10	100
			3	10	10	100
			4	10	10	100
	Pinus contorta	Pinus sylvestris	1	10	10	100	38	38	100
			2	10	10	100
			3	10	10	100
			4	8	8	100
	Pinus contorta	Picea abies	1	10	10	100	55	55	100
			2	10	10	100
			3	10	10	100
			4	14	14	100
			5	11	10	90.9091
	Picea abies	Pinus contorta	1	10	8	80	55	40	72.7273
			2	10	5	50
			3	10	7	70
			4	10	5	50
			5	11	11	100
	Larix x marschlinsii	Pinus sylvestris	1	10	6	60	10	6	60
	Pinus sylvestris	Larix x marschlinsii	1	8	3	37.5	8	3	37.5
	Pinus sylvestris	Larix sibirica	1	15	11	0.733333	15	11	73.3333
	Larix sibirica	Pinus sylvestris	1	14	14	100	29	28	0.965517
			2	15	14	93.3333
	Larix x marschlinsii	Larix sibirica	1	8	8	100	8	8	100
	Larix sibirica	Larix x marschlinsii	1	6	5	83.3333	6	5	83.3333
	Larix sibirica	Picea abies	1	9	8	88.8889	9	8	88.8889
	Picea abies	Larix sibirica	1	6	4	66.6667	4	6	66.6667
