## Supplemental Table 4 for "A conserved graft formation process in *Picea abies* and *Arabidopsis thaliana* identifies the PAT gene family as central regulators of wound healing"

### Sheet: Sheet1
Supplementary Table 4. Go enrichment analysis of co-expressed clusters
Shown are clustered genes in the grafted tissues compared with intact, with a q value < 0.05, and having a GO enrichment belonging to biological processes, as well as the number of annotated genes above 5.
Clusters	Go term	Description	q-value
Cluster 1	GO:0009625	response to insect	0.0322795
	GO:0031348	negative regulation of defense response	0.0322795
Cluster 2	GO:0002376	immune system process	0.00982926
	GO:0002679	respiratory burst involved in defense response	2.20594e-08
	GO:0006355	regulation of transcription, DNA-templated	0.0359584
	GO:0006457	protein folding	2.56083e-05
	GO:0006520	cellular amino acid metabolic process	0.048984
	GO:0006730	one-carbon metabolic process	0.0069596
	GO:0009611	response to wounding	0.00247998
	GO:0009644	response to high light intensity	1.27265e-06
	GO:0009693	ethylene biosynthetic process	0.0359584
	GO:0009695	jasmonic acid biosynthetic process	0.000935738
	GO:0009723	response to ethylene	0.000507701
	GO:0009873	ethylene-activated signaling pathway	0.0227012
	GO:0010200	response to chitin	1.51079e-09
	GO:0010224	response to UV-B	0.000630191
	GO:0010286	heat acclimation	0.0279368
	GO:0030968	endoplasmic reticulum unfolded protein response	0.000961816
	GO:0035556	intracellular signal transduction	1.27265e-06
	GO:0042538	hyperosmotic salinity response	0.00982926
	GO:0042542	response to hydrogen peroxide	2.20594e-08
	GO:0043067	regulation of programmed cell death	0.00982926
	GO:0046482	para-aminobenzoic acid metabolic process	0.00316588
	GO:0046685	response to arsenic-containing substance	0.00859402
	GO:0051707	response to other organism	0.0305266
Cluster 3	None
Cluster 4	None
Cluster 5	GO:0000278	mitotic cell cycle	1.38512e-06
	GO:0000280	nuclear division	0.00040247
	GO:0000724	double-strand break repair via homologous recombination	9.26974e-09
	GO:0000910	cytokinesis	0.000151998
	GO:0000911	cytokinesis by cell plate formation	2.56161e-11
	GO:0006260	DNA replication	2.56886e-06
	GO:0006261	DNA-dependent DNA replication	5.51329e-12
	GO:0006270	DNA replication initiation	4.94402e-17
	GO:0006275	regulation of DNA replication	4.30846e-21
	GO:0006306	DNA methylation	9.16509e-16
	GO:0006334	nucleosome assembly	1.45273e-19
	GO:0006949	syncytium formation	0.0057887
	GO:0007017	microtubule-based process	4.05287e-05
	GO:0007018	microtubule-based movement	6.26088e-07
	GO:0007049	cell cycle	1.89309e-05
	GO:0008283	cell proliferation	4.35373e-27
	GO:0009555	pollen development	0.000154846
	GO:0009826	unidimensional cell growth	0.00107706
	GO:0009909	regulation of flower development	1.01691e-06
	GO:0010389	regulation of G2/M transition of mitotic cell cycle	7.01455e-14
	GO:0016444	somatic cell DNA recombination	0.00010895
	GO:0031047	gene silencing by RNA	4.91238e-10
	GO:0050794	regulation of cellular process	0.0251659
	GO:0051322	anaphase	2.28041e-10
	GO:0051726	regulation of cell cycle	1.17415e-12
Cluster 6	GO:0006412	translation	5.57871e-70
	GO:0001510	RNA methylation	3.73453e-20
	GO:0042254	ribosome biogenesis	2.02952e-06
	GO:0009220	pyrimidine ribonucleotide biosynthetic process	0.000404356
	GO:0006414	translational elongation	0.00933263
Cluster 7	GO:0008272	sulfate transport	0.000288441
	GO:0008152	metabolic process	0.000288441
	GO:0080143	regulation of amino acid export	0.00052894
	GO:0006598	polyamine catabolic process	0.0016629
	GO:0042398	cellular modified amino acid biosynthetic process	0.00211094
	GO:0048281	inflorescence morphogenesis	0.00955515
	GO:0015706	nitrate transport	0.0122862
	GO:0010167	response to nitrate	0.0134472
	GO:0010345	suberin biosynthetic process	0.0265267
Cluster 8	None
Cluster 9	GO:0006364	rRNA processing	2.2066e-36
	GO:0006098	pentose-phosphate shunt	1.79272e-25
	GO:0009902	chloroplast relocation	3.80681e-28
	GO:0016117	carotenoid biosynthetic process	1.62488e-22
	GO:0019252	starch biosynthetic process	2.26681e-15
	GO:0045893	positive regulation of transcription, DNA-templated	2.65794e-06
	GO:0000023	maltose metabolic process	6.59065e-12
	GO:0009793	embryo development ending in seed dormancy	0.00430346
	GO:0042793	transcription from plastid promoter	1.37873e-16
	GO:0016556	mRNA modification	2.06958e-09
	GO:0034660	ncRNA metabolic process	1.11869e-16
	GO:0015979	photosynthesis	1.49107e-14
	GO:0035304	regulation of protein dephosphorylation	2.79766e-12
	GO:0043085	positive regulation of catalytic activity	9.25105e-08
	GO:0009657	plastid organization	1.83481e-12
	GO:0019684	photosynthesis, light reaction	4.2659e-12
	GO:0006636	unsaturated fatty acid biosynthetic process	1.88438e-07
	GO:0016226	iron-sulfur cluster assembly	5.82444e-06
	GO:0009965	leaf morphogenesis	0.00108493
	GO:0010155	regulation of proton transport	1.01041e-08
	GO:0009697	salicylic acid biosynthetic process	0.00593075
	GO:0046777	protein autophosphorylation	0.00775647
	GO:0009073	aromatic amino acid family biosynthetic process	2.11043e-05
	GO:0015996	chlorophyll catabolic process	0.000120628
	GO:0019761	glucosinolate biosynthetic process	0.000461918
	GO:0030154	cell differentiation	0.000730788
	GO:0009416	response to light stimulus	0.00757743
	GO:0002831	regulation of response to biotic stimulus	0.000280782
	GO:0009595	detection of biotic stimulus	0.000493894
	GO:0009744	response to sucrose	0.0390698
	GO:0006655	phosphatidylglycerol biosynthetic process	0.000177571
	GO:0006546	glycine catabolic process	0.00048346
	GO:0006766	vitamin metabolic process	0.000943339
	GO:0009106	lipoate metabolic process	0.000943339
	GO:0009072	aromatic amino acid family metabolic process	0.00661993
	GO:0009117	nucleotide metabolic process	0.00981724
	GO:0006354	DNA-templated transcription, elongation	0.0273279
	GO:0008652	cellular amino acid biosynthetic process	0.0409256
Cluster 10	GO:0009828	plant-type cell wall loosening	0.000603842
	GO:0006949	syncytium formation	0.000892224
	GO:0019853	L-ascorbic acid biosynthetic process	0.00428349
	GO:0019538	protein metabolic process	0.0137418
	GO:0009826	unidimensional cell growth	0.0239464
	GO:0010089	xylem development	0.0246198
Cluster 11	None
Cluster 12	GO:0046686	response to cadmium ion	0.0413633
	GO:0006412	translation	0.0365651
	GO:0006096	glycolytic process	0.00759804
	GO:0001510	RNA methylation	0.000124368
	GO:0006626	protein targeting to mitochondrion	1.06597e-05
	GO:0015824	proline transport	0.00388931
	GO:0009220	pyrimidine ribonucleotide biosynthetic process	0.0151693
	GO:0009751	response to salicylic acid	0.0413633
	GO:0016126	sterol biosynthetic process	0.0446771
	GO:0044262	cellular carbohydrate metabolic process	0.0250605
	GO:0009693	ethylene biosynthetic process	0.0446771
