## Supplemental Table 6 for "A conserved graft formation process in *Picea abies* and *Arabidopsis thaliana* identifies the PAT gene family as central regulators of wound healing"

### Sheet: Sheet1
Supplementary Table 6. Primers used for cloning spruce genes.
Primer name	Primer sequence	Note
221-PaPAT1-like-F	AAAAAGCAGGCTTAATGAATGTGCAGTTCAAGAC	For cloning PaPAT1-like
221-PaPAT1-like-R	AGAAAGCTGGGTTCTGCCAGGCACAAGCT	For cloning PaPAT1-like
221-PaERF115-like-F	AAAAAGCAGGCTTAATGGCGAGCAAGACAGATC	For cloning PaERF115-like
221-PaERF115-like-R	AGAAAGCTGGGTTAAGATCTGGGCAGTGCCAA	For cloning PaERF115-like
