## Supplemental Table 7 for "A conserved graft formation process in *Picea abies* and *Arabidopsis thaliana* identifies the PAT gene family as central regulators of wound healing"

### Sheet: Summary
Supplementary Table 7. Gene IDs of analysed spruce genes
（1）	List of orthologs between Norway spruce and Arabidopsis thaliana were plotted in the paper.
（2）	List of genes that putatively annotated laccase in Norway spruce
（3）	List of genes that putatively annotated pectin methyl esterases in Norway spruce
（4）	List of genes that putatively annotated beta-1-4-glucanase in Norway spruce
（5）	List of genes that putatively annotated pectate and pectin lyases in Norway spruce
（6）	Transcriptional factors that positively up-regulated during the graft formation in Norway spruce

### Sheet: (1) Orthologs
List of orthologs between Norway spruce and Arabidopsis thaliana were plotted in the paper.
MA_ID	Annotation-Norway	At_ID	symbol	Annotation-Arabidopsis
MA_920994g0010	cyclin-dependent kinase B1-1	AT1G20930	CDKB2;2	Cyclin-dependent kinase, expressed in flowers and suspension cell culture, expression peaks during M phase in synchronized cultures. Required for proper organization of the shoot apical meristem and for hormone signaling. Expressed in the shoot apical meristem. Involved in regulation of the G2/M transition of the mitotic cell cycle.
MA_116716g0010	WUSCHEL-related homeobox 13-like	AT4G35550	WOX13	Encodes a WUSCHEL-related homeobox gene family member with 65 amino acids in its homeodomain. WOX13 is the only family member that does not contain a sequence of eight residues (TLPLFPMH) downstream of the homeodomain called the WUS box.
MA_201937g0010	myb family transcription factor APL isoform X2	AT1G79430	APL	Encodes gene product that is required for several aspects of phloem development in the root: (1) the specific divisions organizing the phloem pole, (2) sieve element differentiation and (3) the expression of a companion-specific gene. Mutant has a defect in the organization of phloem poles in the root. apl seedlings have a short, determinate root with only occasional lateral branches.
MA_98464g0010	ethylene-responsive transcription factor RAP2-13-like	AT1G78080	WIND1	Encodes a member of the DREB subfamily A-6 of ERF/AP2 transcription factor family (RAP2.4). The protein contains one AP2 domain. Role in mediating light and ethylene signaling.
MA_10431507g0020	peroxidase 66	AT5G51890	PRX66	encodes peroxidase involved in the lignification of tracheary elements (TE) in roots
MA_6777g0010	NA	AT1G12260	VND4/NAC007	Encodes a NAC-domain transcription factor. Expressed in the vascular tissue.
MA_10426489g0020	scarecrow-like transcription factor PAT1	AT5G48150	PAT1	Member of GRAS gene family. Semi-dominant mutant has a reduced response to far-red light and appears to act early in the phytochrome A signaling pathway.
MA_2299g0010	LATERAL ROOT PRIMORDIUM 1-like	AT5G12330	LRP1	A member of SHI gene family. Arabidopsis thaliana has ten members that encode proteins with a RING finger-like zinc finger motif. Despite being highly divergent in sequence, many of the SHI-related genes are partially redundant in function and synergistically promote gynoecium, stamen and leaf development in Arabidopsis. Expressed in lateral root primordia and induced by auxin. SWP1 is involved i…
MA_316475g0010	myb-related 308-like	AT4G38620	MYB4	Encodes a R2R3 MYB protein which is involved in the response to UV-B. It functions as a repressor of target gene expression. One of its target genes encodes cinnamate 4-hydroxylase; mutants accumulate sinapate esters in their leaves. MYB4 binds to its own promoter and represses its own expression. Nuclear localization of MYB4 depends on the action of the beta importin SAD2.
MA_10274g0010	ethylene-responsive transcription factor ERF114-like	AT5G13330	ERF115	encodes a member of the ERF (ethylene response factor) subfamily B-4 of ERF/AP2 transcription factor family. The protein contains one AP2 domain. There are 7 members in this subfamily.

### Sheet: (2) laccase
List of genes that putatively annotated laccase in Norway spruce
ID	Annotation
MA_10053838g0010	laccase-17-like
MA_10274939g0010	AF132123_1laccase
MA_10358874g0010	laccase-2-like
MA_10426189g0040	AF132121_1laccase
MA_10427033g0010	laccase 12
MA_10428927g0020	laccase
MA_10430876g0010	Cu-oxidase domain-containing Cu-oxidase_2 domain-containing Cu-oxidase_3 domain-containing
MA_10431084g0010	Multicopper type 1
MA_10432715g0010	laccase
MA_10433259g0010	Multicopper oxidase
MA_10433581g0010	laccase-1
MA_10434084g0010	Pectinesterase
MA_10434090g0010	laccase
MA_10434864g0010	laccase
MA_10435226g0010	laccase
MA_10435604g0010	AF132123_1laccase
MA_10436564g0010	laccase-like multicopper oxidase
MA_10436564g0020	laccase
MA_110005g0010	laccase-4 isoform X1
MA_11289g0010	laccase-17
MA_115430g0010	laccase-17-like
MA_118833g0010	laccase family
MA_122769g0010	laccase-17 isoform X1
MA_132857g0010	laccase
MA_136989g0010	laccase-6 isoform X2
MA_14240g0010	Multicopper oxidase
MA_14717g0010	laccase
MA_170004g0010	laccase
MA_185257g0010	laccase
MA_186173g0010	laccase-like multicopper oxidase
MA_192464g0010	laccase
MA_192698g0010	laccase 12
MA_205016g0010	laccase-17-like isoform X1
MA_208475g0010	laccase-12-like isoform X1
MA_208621g0010	Multicopper type 1
MA_21316g0010	laccase
MA_2720g0020	laccase-4-like
MA_28768g0010	laccase-6 isoform X2
MA_312530g0010	laccase-17-like
MA_33057g0010	laccase family
MA_33288g0010	laccase
MA_379710g0010	AF132123_1laccase
MA_460753g0010	laccase
MA_474647g0010	laccase
MA_488981g0010	laccase
MA_4978g0010	Laccase 3
MA_502044g0010	Multicopper oxidase
MA_57140g0010	laccase
MA_57140g0020	laccase
MA_5717063g0010	laccase 18
MA_619076g0010	laccase-12-like
MA_63042g0010	laccase
MA_66348g0010	laccase
MA_67291g0010	laccase
MA_7035458g0010	laccase
MA_7461249g0010	laccase-11-like
MA_75861g0010	laccase-1
MA_76578g0010	laccase
MA_811078g0010	laccase
MA_812936g0010	laccase
MA_8210355g0010	laccase
MA_8210356g0010	laccase-like multicopper oxidase
MA_829987g0010	laccase-5-like isoform X2
MA_8866650g0010	laccase
MA_897132g0010	laccase
MA_9147880g0010	AF132123_1laccase
MA_9198822g0010	laccase-17-like
MA_9337419g0010	AF132123_1laccase
MA_97119g0010	laccase
MA_97119g0020	laccase 12
MA_9761124g0010	laccase-2-like isoform X2
MA_98859g0010	laccase-17-like

### Sheet: (3) pectin methyl esterases
List of genes that putatively annotated pectin methyl esterases in Norway spruce
ID	Annotation
MA_101025g0010	probable pectinesterase pectinesterase inhibitor 61
MA_10267810g0010	probable pectinesterase 68
MA_10372207g0010	pectinesterase-like
MA_10395034g0010	pectinesterase 2
MA_10426321g0010	pectin methylesterase
MA_10426767g0020	probable pectinesterase 53
MA_10428610g0010	probable pectinesterase 53
MA_10428610g0020	probable pectinesterase 53
MA_10428884g0010	pectin methylesterase
MA_10430460g0010	probable pectinesterase pectinesterase inhibitor 51
MA_10431784g0010	probable pectinesterase 53
MA_10434002g0010	probable pectinesterase pectinesterase inhibitor 61
MA_10434137g0010	Plant invertase pectin methylesterase inhibitor superfamily
MA_10434624g0010	pectinesterase pectinesterase inhibitor U1
MA_10434624g0020	pectinesterase-like
MA_10435891g0010	pectinesterase 2
MA_10436266g0010	pectin methylesterase
MA_130858g0010	pectinesterase-like
MA_133919g0010	pectinesterase-like
MA_14449g0010	probable pectinesterase 53
MA_150928g0020	pectinesterase-like
MA_158002g0020	pectinesterase-like
MA_16389g0020	probable pectinesterase 8
MA_177306g0010	pectinesterase-like
MA_177599g0010	probable pectinesterase pectinesterase inhibitor 34
MA_181657g0020	probable pectinesterase 8
MA_197926g0010	probable pectinesterase pectinesterase inhibitor 51
MA_2017g0010	probable pectinesterase pectinesterase inhibitor 34
MA_20853g0010	probable pectinesterase 53
MA_2253g0010	probable pectinesterase pectinesterase inhibitor 34
MA_2409806g0010	pectin methylesterase
MA_259720g0010	probable pectinesterase pectinesterase inhibitor 34
MA_270222g0010	pectin methylesterase
MA_274107g0010	probable pectinesterase 53
MA_28575g0010	probable pectinesterase 68
MA_304854g0010	pectinesterase 11
MA_354248g0010	probable pectinesterase pectinesterase inhibitor 34
MA_4239259g0010	pectinesterase 2
MA_436039g0010	pectinesterase-like
MA_495624g0010	probable pectinesterase pectinesterase inhibitor 51
MA_5097g0010	pectinesterase 31
MA_51464g0010	pectinesterase-like
MA_53377g0010	probable pectinesterase pectinesterase inhibitor 17
MA_54974g0010	probable pectinesterase pectinesterase inhibitor 51
MA_57750g0010	probable pectinesterase pectinesterase inhibitor 51
MA_6149868g0010	probable pectinesterase 15
MA_62865g0010	probable pectinesterase 15
MA_648837g0010	pectinesterase-like
MA_67675g0010	probable pectinesterase pectinesterase inhibitor 51
MA_679495g0010	probable pectinesterase pectinesterase inhibitor 34
MA_68362g0010	probable pectinesterase pectinesterase inhibitor 51
MA_74624g0010	pectinesterase-like
MA_756338g0010	pectinesterase 2
MA_7570476g0010	pectinesterase 31
MA_84680g0010	probable pectinesterase pectinesterase inhibitor 46
MA_86577g0010	pectinesterase-like
MA_87592g0010	pectinesterase 11
MA_8928694g0010	probable pectinesterase pectinesterase inhibitor 7
MA_9120023g0010	pectin methylesterase
MA_9367g0020	pectinesterase-like
MA_96515g0010	pectinesterase-like
MA_9819944g0010	pectinesterase pectinesterase inhibitor U1
MA_99816g0010	probable pectinesterase 8

### Sheet: (4) beta-1-4-glucanase
List of genes that putatively annotated beta-1-4-glucanase in Norway spruce
ID	Annotation
MA_10107572g0010	endoglucanase 1-like
MA_10430095g0010	endoglucanase 17-like
MA_10430521g0010	endoglucanase 16
MA_10431918g0010	endoglucanase 23-like
MA_10437098g0010	endoglucanase 6
MA_128094g0010	endoglucanase 17-like
MA_14604g0010	endoglucanase 17-like
MA_16152g0010	endoglucanase 17
MA_19509g0020	endoglucanase 6-like
MA_195523g0010	endoglucanase 16
MA_195523g0020	endoglucanase 16-like
MA_2008916g0010	endoglucanase 17
MA_216572g0010	endoglucanase 3
MA_42717g0010	endoglucanase 6
MA_480961g0010	endoglucanase 8
MA_54112g0010	Glycoside hydrolase
MA_69345g0010	endo-1,4-beta-glucanase
MA_697188g0010	endoglucanase 3
MA_8076886g0010	endo-1,4-beta-glucanase
MA_827790g0010	endoglucanase 17
MA_8394675g0010	endoglucanase 3
MA_8409826g0010	endoglucanase 17
MA_863320g0010	Glycoside family 9

### Sheet: (5) pectate and pectin lyases
List of genes that putatively annotated pectate and pectin lyases in Norway spruce
ID	Annotation
MA_101171g0010	pectate lyase
MA_10159381g0010	probable pectate lyase 4
MA_10205415g0010	probable pectate lyase 18
MA_10296295g0010	probable pectate lyase 4
MA_103716g0010	probable pectate lyase 5
MA_10426401g0010	probable pectate lyase 4
MA_10426822g0010	probable pectate lyase 8
MA_10426822g0020	probable pectate lyase 18
MA_10428603g0010	probable pectate lyase 8
MA_10428603g0020	probable pectate lyase 18
MA_10429028g0020	probable pectate lyase 15
MA_10430145g0020	probable pectate lyase 8
MA_10430145g0030	probable pectate lyase 8
MA_10431323g0020	probable pectate lyase 18
MA_10433252g0010	probable pectate lyase 8
MA_10433252g0020	probable pectate lyase 5
MA_10437227g0010	probable pectate lyase 8
MA_10437227g0020	probable pectate lyase 8
MA_10437227g0030	probable pectate lyase 8
MA_1164682g0010	probable pectate lyase 5
MA_170547g0010	probable pectate lyase 5
MA_203992g0010	probable pectate lyase 8
MA_2890821g0010	probable pectate lyase 8
MA_29814g0010	probable pectate lyase 5
MA_367754g0010	probable pectate lyase 8
MA_394910g0010	pectate lyase
MA_5905665g0010	pectate lyase family
MA_594166g0010	probable pectate lyase 18
MA_61800g0020	probable pectate lyase 8
MA_62112g0010	probable pectate lyase 8
MA_6752784g0010	probable pectate lyase 18
MA_814644g0010	pectate lyase-like
MA_91467g0010	pectate lyase
MA_91467g0020	Pectate lyase
MA_9478390g0010	probable pectate lyase 8
MA_956526g0010	probable pectate lyase 8
MA_97947g0010	probable pectate lyase 18

### Sheet: (6) Yellow modeule
Transcriptional factors that positively up-regulated during the graft formation in Norway spruce
ID	Annotation
MA_10048467g0010	transcription repressor MYB5-like
MA_103312g0010
MA_10426489g0020	scarecrow-like transcription factor PAT1
MA_10427484g0010	homeodomain-leucine zipper trancription factor HB-3
MA_10429262g0010	LATERAL ORGAN BOUNDARIES
MA_10430030g0010	plant regulator RWP-RK family
MA_10430319g0010	scarecrow 28
MA_10430774g0010	B3 domain-containing Os11g0197600-like isoform X2
MA_10430819g0010	bZIP transcription factor 16 isoform X1
MA_10431317g0010	B3 domain-containing Os01g0723500-like isoform X1
MA_10431811g0010	transcription factor FER-LIKE IRON DEFICIENCY-INDUCED TRANSCRIPTION FACTOR-like
MA_10431997g0010
MA_10436137g0010	homeobox-leucine zipper ATHB-15
MA_10844g0010	transcription factor VOZ1
MA_11879g0010
MA_121578g0010	AP2-like ethylene-responsive transcription factor ANT
MA_122815g0010
MA_126761g0010	LOB domain-containing 20
MA_12866g0010	homeobox-leucine zipper ATHB-51
MA_130918g0010	myb-related 308-like
MA_13587g0010	homeobox-leucine zipper HOX11-like
MA_137415g0010
MA_14480g0020	probable WRKY transcription factor 31
MA_15044g0020
MA_182489g0010	EFFECTOR OF TRANSCRIPTION 2-like
MA_18267g0010	dof zinc finger
MA_18975g0010
MA_20462g0010	transcription factor GAMYB-like
MA_21538g0020	myb-related 2-like
MA_223267g0010	LOB domain-containing 42-like
MA_2299g0010	LATERAL ROOT PRIMORDIUM 1-like
MA_2814g0010	E2F transcription factor-like E2FE
MA_28961g0020	transcription factor bHLH49 isoform X1
MA_290245g0010	LOB domain-containing 6
MA_29238g0010	zinc finger WIP2-like
MA_316475g0010	myb-related 308-like
MA_3758g0010	ethylene-responsive transcription factor ERF014-like
MA_38931g0010	bZIP transcription factor 11-like
MA_3940g0010	transcription factor bHLH68-like isoform X1
MA_4130g0010	zinc finger WIP2
MA_441783g0010	homeobox-leucine zipper ATHB-6 isoform X1
MA_451290g0010	LOB domain-containing 1-like
MA_459791g0010	dof zinc finger
MA_52440g0010	transcription factor TCP4
MA_52914g0010	uncharacterized protein LOC18425038
MA_53373g0010	myb-related 308-like
MA_55123g0010	MYB31 transcription factor31
MA_56828g0010	dof zinc finger
MA_57501g0010	zinc finger 3-like
MA_59943g0010	B3 domain-containing At3g19184-like
MA_66847g0010	no apical meristem
MA_74014g0010	dof zinc finger
MA_75731g0010	LOB domain-containing 40-like
MA_78381g0010	homeobox-leucine zipper HAT22-like
MA_84935g0010	Myb family transcription factor At1g14600
MA_89624g0010	Transcription factor MYB44
MA_91369g0010	LOB domain-containing 42-like
MA_917988g0010	diadenosine tetraphosphate hydrolase HIT family
MA_922309g0010	ethylene-responsive transcription factor 2-like
MA_9412105g0010	LOB domain-containing 15
MA_94228g0010	ethylene-responsive transcription factor ERF003-like
MA_962403g0010	LOB domain-containing 18
MA_97786g0010	transcription factor bHLH95-like
MA_98656g0010	zinc finger CCCH domain-containing 20
